# Rapid protamine evolution suppresses meiotic drive in *Drosophila*

**DOI:** 10.1101/2025.09.03.674087

**Authors:** Ching-Ho Chang, Aida Flor de la Cruz, Hung-Yu Lai, Isabel Mejia Natividad, Alex Noyola, Elian Angelo Magsino Abellanosa, Nicolas Lee, Harmit S. Malik

**Affiliations:** Division of Basic Sciences, Fred Hutchinson Cancer Center, United States; Institute of Molecular Biology, Academia Sinica, Taipei, Taiwan; Molecular and Cell Biology, Taiwan International Graduate Program, Academia Sinica; Graduate Institute of Life Sciences, National Defense Medical Center, Taipei, Taiwan; Howard Hughes Medical Institute, Fred Hutchinson Cancer Center, United States

## Abstract

Many animal species replace histones with protamines during spermatogenesis. Although essential for sperm function, protamines evolve rapidly for reasons that remain unknown. Using *in vivo* gene replacement, we examined the causes and consequences of the rapid evolution of *Mst77F*, a protamine essential for male fertility in *D. melanogaster*. Replacing *Mst77F* with divergent orthologs caused DNA compaction defects in X-bearing sperm, resulting in fewer mature X-bearing sperm and male-biased progeny. Reducing *D. melanogaster Mst77F* dosage caused the same bias, whereas increasing the dosage of *Mst77F* orthologs rescued it. Engineered sex-chromosome fusions revealed that *Mst77F* protects the *D. melanogaster* X chromosome from a killer-target meiotic drive system in a dosage- and sequence-dependent manner. Unlike in *D. melanogaster*, *Mst77F* was dispensable for fertility in *D. yakuba,* but remained important for suppressing sex-ratio distortion. Our findings provide the first evidence that relentless pressure to suppress sex-chromosome meiotic drive underlies the rapid evolution of protamines.

**One-sentence summary:** A rapidly evolving essential protamine suppresses sex-chromosome meiotic drive in *Drosophila*
