## Supplementary material for "Rapid protamine evolution suppresses meiotic drive in *Drosophila*": Data S1

### Sheet: Sheet1
Data S1. Primer sequences used in this study.
D. melanogaster transgenic flies
Primers to generate the donor plasmid for D. melanogaster
Attp_Mst77F5_F	AAGCAGGTGGAATTCTTGCATGCTAGCGGGACATTGCAAAGAGGTCCG
Attp_Mst77F5_R	GCAGGTGTGCATATGTCCGCGGCACACTCTTTCCTACACCACTT
Mst77F5'_5MCS_F	AAGTGGTGTAGGAAAGAGTGTGCCGCGGACATATGCACACCTGC
Mst77F3'_3MCS_R	TTCCAGGTCTCCACGCTGAAGCATGGAGATCTTTACTAGTGCTCTTC
Attp_Mst77F3_F	GAAGAGCACTAGTAAAGATCTCCATGCTTCAGCGTGGAGACCTGGAA
Attp_Mst77F3_R	AAGGCCTAGGCGCGCCTTATGAACTAGGTGGAAGCAGGATGC
Mst77F3_3MCS_F	GCATCCTGCTTCCACCTAGTTCATAAGGCGCGCCTAGGCCTT
Mst77F5_5MCS_R	CGGACCTCTTTGCAATGTCCCGCTAGCATGCAAGAATTCCACCTGCTT
Q5 Mutagenesis for the PAM site on the plasmid using the product from HiFi assembly
Mst77F3'_mut_F	TTAAATTATCaTGTGCGACTACG
Mst77F3'_mut_R	ACACCTTCCCTCACCAAC
Primers to generate the gRNA plasmid for D. melanogaster
pCFD4_Mst77F_5_F	TATATAGGAAAGATATCCGGGTGAACTTC​GCCGAAAAGTGGTGTAGGAAGTTTTAGAGCTAGAAATAGCAAG
pCFD4_Mst77F_3_R	ATTTTAACTTGCTATTTCTAGCTCTAAAACGTGCGACTACGTTCCTTTCC​GACGTTAAATTGAAAATAGGTC
Primers to validate the gene deletion in D. melanogaster
Mst77F_out_F	GGCCGAAAAGTGGTGTAGGA
Mst77F_out_R	GCGCCGATCTGCGAAATGTA
Primers to generate the PhiC-31 donor plasmids
Inserting D. melanogaster Mst77F into pDsRed-attB
Mst77F_TG_5F	GCTATACGAAGTTATAGAAGAGCACTAGTAGTGGTTGAAACCCCGGAAA
Mst77F_TG_5R	AAAGTTCTTCTCCTTTGCTCATTTTGCAACCAATTCTTGCTCGAC
Mst77F_TG_3F	GGCGGCTCTGGCGGCTCTGGCATGAGTAATCTGAAACAAAAGG
Mst77F_TG_3R	CGACGGAAGAGCCTCGAGCTGCAGAAGGCCTAATATGGGTAGAAATTTGATCAGAC
Q5 Mutagenesis for inserting 3xFLAG on the attB constructs with Mst77F from D. melanogaster
Mst77F_C_FLAG_F	catgacatcgattacaaggatgacgatgacaagTAATCGGAGGTTTCATCTTCC
Mst77F_C_FLAG_2R	atctttataatcaccgtcatggtctttgtagtcCATCGAGCACTTGGGCTT
Replacing Mst77F in the plasmid with Mst77Y from D. melanogaster
Mst77Y_TG_3F	GTCGAGCAAGAATTGGTTGCAAAATGAGCAATCTGAAACAAAAGG
Mst77Y_TG_3R	CACCGTCATGGTCTTTGTAGTCCACCGAGCACTTGGGCTTGG
Mst77Y_plasmid_5F	CCTTTTGTTTCAGATTGCTCATTTTGCAACCAATTCTTGCTCGAC
Mst77Y_plasmid_3R	CCAAGCCCAAGTGCTCGGTGGACTACAAAGACCATGACGGTG
Replacing Mst77F in the plasmid with Mst77F from D. simulans
Mst77F_sim_TG_3F	GTCGAGCAAGAATTGGTTGCAAAATGAGCAATCTGAAACAAATGG
Mst77F_sim_TG_3R	CACCGTCATGGTCTTTGTAGTCCATCGAGCACTTGGGCTTGG
Mst77F_sim_plasmid_5F	CCATTTGTTTCAGATTGCTCATTTTGCAACCAATTCTTGCTCGAC
Mst77F_sim_plasmid_3R	CCAAGCCCAAGTGCTCGATGGACTACAAAGACCATGACGGTG
Replacing Mst77F in the plasmid with Mst77F from D. yakuba
Mst77F_yak_TG_3F	GTCGAGCAAGAATTGGTTGCAAAATGAGCAGTCTGGAATTCAAGGATAGTA
Mst77F_yak_TG_3R	CACCGTCATGGTCTTTGTAGTCCATCATGCACTTGGGCTTTGAGC
Mst77F_yak_plasmid_5F	CCTTGAATTCCAGACTGCTCATTTTGCAACCAATTCTTGCTCGAC
Mst77F_yak_plasmid_3R	CAAAGCCCAAGTGCATGATGGACTACAAAGACCATGACGGTG
Replacing Mst77F in the plasmid with Mst77F from D. eugracilis
Mst77F_eug_TG_3F	GTCGAGCAAGAATTGGTTGCAAAATGAGTAATTTAAAAATTAAGGATTGTG
Mst77F_eug_TG_3R	CACCGTCATGGTCTTTGTAGTCCATAGGAGGGTAGGAGGGC
Mst77F_eug_plasmid_5F	CACAATCCTTAATTTTTAAATTACTCATTTTGCAACCAATTCTTGCTCGAC
Mst77F_eug_plasmid_3R	GCCCTCCTACCCTCCTATGGACTACAAAGACCATGACGGTG
Replacing Mst77F in the plasmid with Mst77F from D. takahashii
Mst77F_tak_TG_3F	GTCGAGCAAGAATTGGTTGCAAAATGAGCAATTTGGAACCCCAG
Mst77F_tak_TG_3R	CACCGTCATGGTCTTTGTAGTCCATGGGACAGGTTTTCTTTGG
Mst77F_tak_plasmid_5F	CTGGGGTTCCAAATTGCTCATTTTGCAACCAATTCTTGCTCGAC
Mst77F_tak_plasmid_3R	CCAAAGAAAACCTGTCCCATGGACTACAAAGACCATGACGGTG
Replacing Mst77F in the plasmid with Mst77F from D. ananassae
Mst77F_ana_TG_3F	GTCGAGCAAGAATTGGTTGCAAAATGAGCAGTTTTACAAGCGACC
Mst77F_ana_TG_3R	CACCGTCATGGTCTTTGTAGTCGCACTTTTTCGGGCAAGCTG
Mst77F_ana_plasmid_5F	GGTCGCTTGTAAAACTGCTCATTTTGCAACCAATTCTTGCTCGAC
Mst77F_ana_plasmid_3R	CAGCTTGCCCGAAAAAGTGCGACTACAAAGACCATGACGGTG
D. yakuba transgenic flies
Primers to generate the donor plasmid for D. yakuba
Attp_Mst77F_yak_5_F	AAGCAGGTGGAATTCTTGCATGCTAGCGCCCGGAAAGGAACCTAGCAC
Attp_Mst77F_yak_5_R	GCAGGTGTGCATATGTCCGCGGCCAGACTGCTCATTTTGTTACCG
Mst77F_yak_5_5MCS_F	CGGTAACAAAATGAGCAGTCTGGCCGCGGACATATGCACACCTGC
Mst77F_yak_3_3MCS_R	GTGTGGGAGATTGGACCTCCCATGGAGATCTTTACTAGTGCTCTTC
Attp_Mst77F_yak_3_F	GAAGAGCACTAGTAAAGATCTCCATGGGAGGTCCAATCTCCCACAC
Attp_Mst77F_yak_3_R	AAGGCCTAGGCGCGCCTTATGTCACCACTACATGCAGCCAA
Mst77F_yak_3_3MCS_F	TTGGCTGCATGTAGTGGTGACATAAGGCGCGCCTAGGCCTT
Mst77F_yak_5_5MCS_R	GTGCTAGGTTCCTTTCCGGGCGCTAGCATGCAAGAATTCCACCTGCTT
Primers to generate the gRNA plasmid for D. yakuba
pCFD4_Mst77F_yak_5_F	TATATAGGAAAGATATCCGGGTGAACTTC​GGAATTCAAGGATAGTAAGCGTTTTAGAGCTAGAAATAGCAAG
pCFD4_Mst77F_yak_3_R	ATTTTAACTTGCTATTTCTAGCTCTAAAACGTTACATCATGCACTTGGGC​GACGTTAAATTGAAAATAGGTC
Primers to validate the gene deletion in D. yakuba
Mst77F_yak_checkF	TACGGCGTAGATCTGGGGAA
Mst77F_yak_checkR	AGAATCCCGTGCAGTTCCTG
Primers to insert D. yakuba Mst77F using PiggyBAC
Mst77F_yak_PiggybacF	gtttaaactctagacctgcaGTGGTTGAAACCCCGGAAAG
Mst77F_yak_PiggybacR	taggccggccttaattaagcgatcagacataaaacctttatttctaaacag
Probes to detect Y-bearing sperm
Cy5-Prod	/5Cy5/AATAACATAGAATAACATAGAATAACATAGAATAACATAGAATAACATAG
Cy3_AATACX6	/5Cy3/AATACAATACAATACAATACAATACAATAC
Cy5-359	/5Cy5/TTTTCCAAATTTCGGTCATCAAATAATCAT
