## Supplementary material for "Rapid protamine evolution suppresses meiotic drive in *Drosophila*": Data S2

### Sheet: progeny count
Data S2. Progeny counts from all the crosses
Maternal/Parental Genotype	Replicates	1	2	3	4	5	6	7	8	9	10	11	12	13	14	15	16	20	21	22	23	24	25	26	27
Complementary crosses @ 25°C
KO/KO	male #	0	0	0	0	0	0	0	0	0	0	0	0	0	0	0	0	0	0	0	0	0	0	0
	female #	0	0	0	0	0	0	0	0	0	0	0	0	0	0	0	0	0	0	0	0	0	0	0
Δ1/KO	male #	0	0	2	0	1	10	0	7	8	0	0	0	0	0	0	0	0	0	0	0	0	0
	female #	0	0	1	0	1	1	0	0	1	0	0	0	0	0	0	0	0	0	0	0	0	0
Δ1/mel	male #	150	176	131	128	112	162	142	225
	female #	131	155	104	129	102	149	110	202
mel/Δ1	male #	137	166	174	162	146	119	149	175	202	142	142	126
	female #	134	179	141	130	155	92	123	131	169	143	103	129
Homozygous replacement line @ 25°C
mel/mel	male #	111	61	105	127	26	55	156	84	144	112	116	112	65	134	141	144
	female #	101	41	91	101	31	52	119	67	93	89	123	104	66	132	143	93
sim/sim	male #	103	74	106	35	81	74	79	23	83	86	129	129	119
	female #	66	46	56	24	68	42	40	36	42	51	80	75	97
yak/yak	male #	50	96	76	28	68	102	65	30	121	32	80	154	120	156	107
	female #	27	53	46	24	40	47	30	13	68	5	45	99	55	86	79
eug/eug	male #	117	125	99	15	142	168	128
	female #	56	65	65	5	78	74	57
tak/tak	male #	13	28	29	105	159	124	140	144
	female #	7	14	17	44	63	54	128	124
ana/ana	male #	0	0	0	0	0	0
	female #	0	0	0	0	0	0
Homozygous replacement line @ 29°C
mel/mel	male #	110	159	171	147	127	171	173	178	92	143	111	86	248	91	104
	female #	94	124	163	134	101	193	142	174	121	149	93	72	216	87	121
sim/sim	male #	183	173	92	93	106	94	51	69	68	73	82	78
	female #	137	119	47	47	56	76	41	64	21	46	65	41
yak/yak	male #	36	60	58	190	68	64	125	97	59	59	120	79	132	76
	female #	19	37	28	139	40	46	79	71	28	20	72	65	95	55
KO/KO	male #	0	0	0	0	0	0	0
	female #	0	0	0	0	0	0	0
Hemizygous replacement line @ 25°C
mel/KO	male #	228	190	202	130	96	177	184	99	84	90	117	114	118
	female #	116	112	124	83	55	97	107	86	51	58	64	66	70
KO/mel	male #	160	125	187	108	131	145	186	114	134	222	167	124	149	123
	female #	110	80	80	48	80	106	140	67	71	122	96	87	95	97
KO/sim	male #	8	42	70	5	30	13	4	33	12	16	19	5	16	3
	female #	2	9	25	3	4	3	1	15	4	5	7	3	7	3
KO/yak	male #	4	5	4	13	8	9	2
	female #	0	4	1	7	3	5	2
KO/ana	male #	0	0	0	0	0	0	0	0	0	0	0	0	0	0	0	0	0	0	0	0	0	0	0
	female #	0	0	0	0	0	0	0	0	0	0	0	0	0	0	0	0	0	0	0	0	0	0	0
KO/eug	male #	0	0	1	3	5	0	1	2	0	0	1	0	0
	female #	0	0	0	2	1	0	0	1	0	0	0	0	1
KO/tak	male #	0	3	1	0	0	0	2	9
	female #	0	1	0	0	0	0	1	8
Overexpression yak replacement line @ 25°C
2 yak/ KO	male #	29	20	19	33	25	24	80	99	26
	female #	16	9	11	9	15	17	40	51	15
2 yak/ 2 yak	male #	185	31	54	74	148	171	165
	female #	165	22	51	70	120	169	168
Heterozygous replacement line @ 25°C
mel/sim	male #	126	42	24	61	153	100	24	115	100	64	47	138	148	120
	female #	106	42	43	39	123	76	18	110	85	75	45	124	119	105
mel/yak	male #	171	144	172	122	190	120	128	17	120	109
	female #	144	99	129	84	155	74	84	10	108	95
mel/ana	male #	138	78	74	77	57	38	105	38	51	154	117
	female #	90	43	60	25	29	28	59	23	33	57	56
Homozygous replacement line crossing to X^X @ 25°C
yak/yak	male #	16	13	13	19	12	21	21	15	10	12	4	7	4	4
	female #	30	20	29	24	12	29	25	11	8	11	18	8	9	9
mel/mel	male #	26	14	23	24	32	30	19	3	10	24	36
	female #	13	24	23	17	29	39	17	3	9	22	31
sim/sim	male #	3	18	25	0	0	3	8	23	23	10	6
	female #	2	26	21	0	0	2	15	30	30	11	11
Mst77F line with X^Y @ 25°C
KO/KO X^Y	male #	0	0	0	0	0	0	0
	female #	0	0	0	0	0	0	0
mel/mel X^Y	male #	86	109	46	186	115	92	146	59	45
	female #	107	106	32	203	68	90	118	50	49
mel/KO X^Y	male #	165	186	52	167	104	205	209
	female #	33	46	12	33	43	80	23
mel/yak X^Y	male #	40	140	118	120	87	126	83	120	214
	female #	41	132	129	74	58	91	72	110	136
yak/yak X^Y	male #	204	201	184	284	125	243	117
	female #	17	4	4	42	9	29	24
Mst77F line with Zhr @ 25°C
mel/mel Zhr	male #	171	181	82	15	124	166
	female #	129	112	60	13	97	143
mel/KO Zhr	male #	205	52	139	82	63	61
	female #	85	18	52	48	35	55
yak/yak Zhr	male #	196	57	225	173	146	242	175	253
	female #	95	33	95	74	118	79	55	98
Chimeric lines @ 25°C
ymmm/ymmm	male #	148	149	163	154	115	118	23
	female #	126	131	136	118	99	119	13
mymm/mymm	male #	70	47	116	145	153	28	101	181
	female #	56	78	77	127	139	22	94	145
mmym/mmym	male #	117	118	108	156	105	157	139
	female #	109	92	105	167	88	160	149
mmmy/mmmy	male #	148	57	153	170	158	187	135	73
	female #	140	57	146	142	126	170	147	59
myyy/myyy	male #	148	60	106	179	204	35	168	211	125	93	182	115	17	194	57	131	81	183
	female #	110	35	96	140	168	23	114	119	84	50	97	78	12	113	37	78	62	102
yyym/yyym	male #	202	154	63	144	171	174	234	111
	female #	148	115	42	92	107	112	168	70
KO/ymmm	male #	7	54	71	73	11	39
	female #	8	28	39	34	19	23
KO/mymm	male #	77	23	54	96	73	123	88
	female #	43	12	28	35	42	80	80
KO/mmym	male #	83	131	89	157	77	170	137	169	67	152
	female #	31	61	38	70	27	98	99	83	39	72
KO/mmmy	male #	86	86	115	58	66	151	125
	female #	57	45	62	31	43	96	83
KO/myyy	male #	6	3	37	10	6
	female #	3	1	18	7	9
KO/yyym	male #	41	32	40	10	23	8	4	36	26	59	12	57
	female #	17	14	20	4	11	1	0	7	9	18	8	28
D. yukuba Mst77F deletion @ 25°C (can't distinguish paternal and maternal genotypes)
+/+	male #	143	64	153	137	130	122	105	132	156	115	129	49	86	100	146	77	64	94	110	126	54	71	60
	female #	110	58	130	119	132	109	106	111	133	101	128	55	78	93	121	62	71	106	100	133	37	57	53
+/KO	male #	141	133	123	12	67	113	17	87	90	99	91	96	91	49	137	133	140	123	141	86
	female #	111	136	94	9	43	85	20	37	73	73	80	71	74	35	110	121	118	117	115	83
KO/KO	male #	11	5	10	63	131	117	44	76	52	31
	female #	6	3	6	33	78	65	25	54	43	31
D. melanogaster ProtA/B deletion@ 25°C (can't distinguish paternal and maternal genotypes)
KO/KO	male #	143	146	132	159	135	167	149	151	137	124
	female #	149	157	122	174	149	148	153	144	124	155
