## Supplementary material for "Rapid protamine evolution suppresses meiotic drive in *Drosophila*": Data S3

### Sheet: Western bloting
Data S3. Quantification of Western blot analyses.
replicate	strain	treatment	foldchange
2	mel	cip	1
2	eug	cip	0.855725
2	yak	cip	0.780104
3	mel	cip	1
3	eug	cip	1.16021
3	yak	cip	1.61888
4	mel	cip	1
4	eug	cip	1.03262
4	yak	cip	0.801498
5	mel	cip	1
5	eug	cip	0.821576
5	yak	cip	0.466275
2	mel	none	1
2	eug	none	0.602527
2	yak	none	0.604467
3	mel	none	1
3	eug	none	1.10487
3	yak	none	1.29479
4	mel	none	1
4	eug	none	0.958306
4	yak	none	0.527879
5	mel	none	1
5	eug	none	0.953353
5	yak	none	0.511255
