## Supplementary material for "Rapid protamine evolution suppresses meiotic drive in *Drosophila*": Data S4

### Sheet: SV size
Data S4. Quantification of seminal vesicle sizes
strain	number	date	day	value
mel	A	20260409	5	34139.5
mel	A	20260409	5	38610.4
mel	B	20260409	5	46320.6
mel	B	20260409	5	35985.1
mel	C	20260409	5	41280.8
mel	C	20260409	5	29037.3
mel	D	20260409	5	31283.2
mel	D	20260409	5	32345.9
mel	E	20260409	5	25921.7
mel	E	20260409	5	29634.2
mel	F	20260409	5	44783
mel	F	20260409	5	30737.9
mel	G	20260409	5	42463.5
mel	G	20260409	5	14666
mel	H	20260409	5	19493.4
mel	H	20260409	5	17448.4
mel	I	20260409	5	29960.5
mel	I	20260409	5	42616.7
mel	J	20260409	5	49312.4
mel	J	20260409	5	48867.2
mel	K	20260409	5	19918.8
mel	K	20260409	5	20426.7
mel	A	20260405	5	26493.1
mel	A	20260405	5	25289
mel	B	20260405	5	18170.3
eug	A	20260405	5	26344
eug	B	20260405	5	41941.9
eug	B	20260405	5	24132
eug	C	20260405	5	51918.8
eug	D	20260405	5	33194.9
eug	D	20260405	5	40858.4
eug	E	20260405	5	16087.1
eug	F	20260405	5	29330.1
eug	G	20260405	5	32884
eug	H	20260405	5	51894.3
eug	H	20260405	5	58551.6
eug	I	20260405	5	28484.3
eug	I	20260405	5	27811.1
eug	J	20260405	5	30846
eug	J	20260405	5	15930.3
eug	L	20260405	5	13762.5
eug	M	20260405	5	35323.3
yak	A	20260405	5	29243.8
yak	A	20260405	5	18350.9
yak	B	20260405	5	39167.3
yak	B	20260405	5	29333.2
yak	C	20260405	5	32607.5
yak	C	20260405	5	28787.7
yak	D	20260405	5	31426.9
yak	D	20260405	5	26483.4
yak	E	20260405	5	18992.7
yak	E	20260405	5	35761.9
yak	F	20260405	5	23939.2
yak	G	20260405	5	17333.9
yak	G	20260405	5	13986.4
yak	H	20260405	5	25831.9
yak	H	20260405	5	22895.7
yak	I	20260405	5	36187.2
yak	I	20260405	5	24375.6
yak	J	20260405	5	30633.6
yak	J	20260405	5	29884
yak	K	20260405	5	15301.2
yak	K	20260405	5	20998.7
yak	L	20260405	5	22235.2
yak	L	20260405	5	23282.7
yak	M	20260405	5	26278.8
yak	N	20260405	5	33172.2
yak	O	20260405	5	19490.9
