## Supplementary material for "Rapid protamine evolution suppresses meiotic drive in *Drosophila*": Data S5

### Sheet: Sheet1
Data S5. Sperm counts from all genotypes
	Replicates	1	2	3	4	5	6	7	8		χ² against 50:50 P value
Maternal/Parental Genotype		mel/mel
mel/mel	not Y	78	62	77	81	84
	Y	83	65	81	79	90					0.566636
mel/KO	not Y	52	35	44	69	24	22	43	48
	Y	83	67	50	81	23	28	49	74		2.23247e-05
sim/sim	not Y	25	33	24	24	23
	Y	33	35	34	24	44					0.0166793
yak/yak	not Y	56	53	66	67	60
	Y	92	55	96	77	78					0.00024921
eug/eug	not Y	35	5	10	18	30
	Y	60	19	24	46	58					2.34672e-11
tak/tak	not Y	23	25	25	13	17
	Y	54	55	28	25	49					8.53775e-11
